# Reduced male fertility of an Antarctic mite following extreme heat stress could prompt localized population declines

**DOI:** 10.1101/2023.04.11.535735

**Authors:** Joshua B. Benoit, Geoffrey Finch, Andrea L. Ankrum, Jennifer Niemantsverdriet, Bidisha Paul, Melissa Kelley, J. D. Gantz, Stephen F. Matter, Richard E. Lee, David L. Denlinger

**Affiliations:** Department of Biological Sciences, University of Cincinnati, Cincinnati, OH, USA; Department of Environmental Health, University of Cincinnati, Cincinnati, OH, USA; Department of Biology, Miami University, Oxford, OH, USA; Department of Biology and Health Science, Hendrix College, Conway, AR, USA; Departments of Entomology and Evolution, Ecology and Organismal Biology, The Ohio State University, Columbus, OH, USA

**Keywords:** Antarctic mite, *Alaskozetes antarcticus*, reproduction, climate change, heat stress

## Abstract

Climate change is leading to substantial global thermal changes, which are particularly pronounced in polar regions. Few studies have examined the impact of heat stress on reproduction in Antarctic terrestrial arthropods, specifically how brief, extreme events may alter survival. We observed that sublethal heat stress reduces male fecundity in an Antarctic mite, yielding females that produced fewer viable eggs. Females and males collected from microhabitats with high temperatures showed a similar reduction in fertility. This impact is temporary, as indicated by recovery of male fecundity following return to cooler, stable conditions. The diminished fecundity is likely due to a drastic reduction in the expression of male-associated factors that occur in tandem with a substantial increase in the expression of heat shock proteins. Cross mating between mites from different sites confirmed that heat-exposed populations have impaired male fertility. However, the impact on fertility declines with time when the mites are allowed to recover under less stressful conditions, suggesting that the negative effects are transient. Modeling indicated that heat stress is likely to reduce population growth and that short bouts of non-lethal heat stress could have substantial effects on local populations of Antarctic arthropods.
