## Supplementary material for "Reduced male fertility of an Antarctic mite following extreme heat stress could prompt localized population declines": Table S1

### Sheet: control vs. 36 subexperimen...
Feature ID	Lowest E-value	Accession (E-value)	Description (E-value)	Control 1 TPM	Control 2 TPM	Control 3 TPM	Heat 1 TPM	Heat 2 TPM	Heat 3 TPM	Fold
m.68059	0	NP_001310737	protein patched-like [Parasteatoda tepidariorum] >gi|291461540|dbj|BAI83404.1| patched [Parasteatoda tepidariorum]	13.5027	13.3308	10.5206	39.8631	42.3427	41.0201	3.29885
m.214926	0	XP_023714597	lysine-specific demethylase 5A-like isoform X1 [Cryptotermes secundus] >gi|1330899370|gb|PNF26510.1| Lysine-specific demethylase 5A [Cryptotermes secundus]	17.6972	17.9879	12.4572	45.7073	41.507	42.2403	2.68899
m.270299	0	XP_023238962	sn1-specific diacylglycerol lipase alpha-like [Centruroides sculpturatus]	9.42319	6.92738	16.0688	23.8687	32.0356	29.2835	2.62768
m.142884	0	XP_025017718	aromatic-L-amino-acid decarboxylase [Tetranychus urticae] >gi|1390657253|ref|XP_025017719.1| aromatic-L-amino-acid decarboxylase [Tetranychus urticae] >gi|1390657255|ref|XP_025017720.1| aromatic-L-amino-acid decarboxylase [Tetranychus urticae] >gi|1390657257|ref|XP_025017721.1| aromatic-L-amino-acid decarboxylase [Tetranychus urticae] >gi|1390657259|ref|XP_025017722.1| aromatic-L-amino-acid decar…	7.12485	9.31412	10.9917	21.7771	15.5442	23.5895	2.22054
m.170287	0	XP_023224332	heat shock 70 kDa protein cognate 4 [Centruroides sculpturatus] >gi|1316158402|ref|XP_023224333.1| heat shock 70 kDa protein cognate 4 [Centruroides sculpturatus]	1340.91	1361.78	1474.72	2731.49	2735.78	2848.11	1.99056
m.172715	0	XP_023223201	integrin alpha-PS1-like isoform X1 [Centruroides sculpturatus]	22.2939	22.4121	28.526	41.155	52.5384	50.1422	1.96411
m.173311	0	KPM10120	sodium-coupled monocarboxylate transporter 1-like protein 2 [Sarcoptes scabiei]	42.7491	39.9925	42.3442	66.8692	72.9854	93.7188	1.86731
m.55318	1.37e-178	XP_017486245	PREDICTED: calcium uptake protein 1 homolog, mitochondrial-like [Rhagoletis zephyria]	20.3403	15.4265	15.2837	34.2036	35.0441	28.0052	1.90503
m.337646	9.55e-178	XP_015795841	D-glucuronyl C5-epimerase-like isoform X3 [Tetranychus urticae]	0.114917	0	0	6.02868	9.1371	8.88963	209.329
m.346322	1.68e-144	XP_013786562	dnaJ homolog subfamily B member 4-like isoform X2 [Limulus polyphemus]	100.61	106.763	124.782	423.669	430.725	460.285	3.95803
m.86466	3.96e-130	XP_023219433	cell adhesion molecule-related/down-regulated by oncogenes-like, partial [Centruroides sculpturatus]	9.02098	9.6634	6.38565	22.8844	15.3771	21.2654	2.37442
m.23417	2.46e-113	XP_013778668	heat shock 70 kDa protein cognate 4 [Limulus polyphemus]	344.693	318.659	337.34	641.932	726.177	708.614	2.07528
m.95535	8.52e-88	XP_023238808	latrophilin Cirl-like isoform X2 [Centruroides sculpturatus]	14.7668	13.098	12.5619	25.5912	28.0242	22.7761	1.88962
m.328426	1.31e-81	XP_013774726	hsp70-binding protein 1-like [Limulus polyphemus] >gi|926618996|ref|XP_013774727.1| hsp70-binding protein 1-like [Limulus polyphemus]	20.2254	23.6928	18.6859	122.911	104.018	115.798	5.47452
m.116180	2.01e-70	XP_015782581	AT-rich interactive domain-containing protein 2 [Tetranychus urticae]	4.88397	0	10.6253	20.3007	18.7756	30.3874	4.47885
m.227406	2.23e-53	KPM10194	RB2-associated-binding protein-like protein [Sarcoptes scabiei]	32.1193	51.5187	34.9117	76.0353	73.1526	82.5632	1.95488
m.210798	1.52e-51	XP_023241781	alpha-crystallin A chain-like [Centruroides sculpturatus] >gi|1316191881|ref|XP_023241782.1| alpha-crystallin A chain-like [Centruroides sculpturatus]	4.07955	6.69453	3.24516	152.378	129.591	132.88	29.5914
m.335281	2.67e-49	XP_023241781	alpha-crystallin A chain-like [Centruroides sculpturatus] >gi|1316191881|ref|XP_023241782.1| alpha-crystallin A chain-like [Centruroides sculpturatus]	289.418	259.282	270.971	1210.84	1092.22	1281.85	4.3736
m.188374	8.26e-48	XP_023241781	alpha-crystallin A chain-like [Centruroides sculpturatus] >gi|1316191881|ref|XP_023241782.1| alpha-crystallin A chain-like [Centruroides sculpturatus]	47.2309	53.1487	46.4791	1273.34	1145.15	1221.54	24.7859
m.210797	3.33e-41	XP_015904095	protein lethal(2)essential for life-like [Parasteatoda tepidariorum] >gi|1009534221|ref|XP_015904097.1| protein lethal(2)essential for life-like [Parasteatoda tepidariorum]	12.1812	13.6801	12.719	193.102	147.085	217.535	14.4561
m.210799	9.06e-39	PRD20000	l [Nephila clavipes]	30.1657	29.9798	26.6941	365.535	259.182	411.712	11.935
m.202314	7.88e-38	PRD25027	hspa8 [Nephila clavipes]	197.657	190.357	193.611	371.81	371.334	352.738	1.88417
m.333104	2.65e-37	XP_023247183	zinc finger protein 260-like [Copidosoma floridanum]	1.43646	0	0	4.3062	6.96426	10.6908	15.2884
m.274638	1.11e-33	XP_015795238	heat shock factor protein [Tetranychus urticae]	8.67623	18.0461	12.1432	20.4852	28.8042	29.8645	2.03661
m.303028	4.01e-32	BAF03557	heat shock protein 20.7 [Mamestra brassicae]	6.49281	5.12277	4.81541	108.762	83.9611	94.0674	17.4543
m.294157	8.57e-31	XP_023223866	alpha-crystallin A chain-like [Centruroides sculpturatus]	3.7348	3.60922	4.23965	306.725	211.435	269.536	68.0005
m.235288	1.54e-30	KPM02991	Heat shock protein 20-like protein 1 [Sarcoptes scabiei]	24.0176	28.117	27.2175	809.197	795.82	828.828	30.6714
m.230598	7e-19	AVD66335	Bcl-2 protein [Tetranychus cinnabarinus]	60.906	65.5481	56.8951	113.069	111.874	123.351	1.89962
m.207637	2.14e-18	XP_015591582	E3 ubiquitin-protein ligase rnf8 [Cephus cinctus]	3.56243	0.756773	0.680438	8.61241	9.69425	11.6785	5.99747
m.69654	1.19e-17	XP_021953315	hepatitis A virus cellular receptor 1-like [Folsomia candida] >gi|1215267390|gb|OXA53703.1| hypothetical protein Fcan01_10614 [Folsomia candida]	4.65414	2.2121	8.58398	15.0102	12.5914	22.2531	3.22679
m.82156	4.16e-17	ABG74706	putative heat shock cognate 70 protein, partial [Diaphorina citri]	48.0353	45.2899	50.8758	102.119	110.815	107.082	2.21924
m.110622	2.37e-16	KFM57025	Myb-related transcription factor, partner of profilin, partial [Stegodyphus mimosarum]	38.2099	38.9447	35.0164	75.7892	101.121	91.9176	2.39659
m.200281	7.44e-10	KFM60918	hypothetical protein X975_13633, partial [Stegodyphus mimosarum]	56.3093	53.1487	65.4267	181.045	102.124	173.086	2.60889
m.200095	5.54e-08	KDR23996	hypothetical protein L798_07935 [Zootermopsis nevadensis]	46.3115	54.6623	50.0383	112.023	107.194	125.268	2.28117
m.137501	8.55e-08	AII97892	BLTX527 [Nephila pilipes]	21.2596	19.094	23.5013	54.7503	43.1227	37.9988	2.12782
m.271118	3.82e-06	XP_017788461	PREDICTED: F-box only protein 7-like [Habropoda laboriosa]	10.8022	11.3516	10.6253	23.9917	20.3913	28.2377	2.21546
m.98892	0.00019	EZA46947	hypothetical protein X777_00562 [Ooceraea biroi]	36.2563	38.0133	36.7436	88.4002	75.1583	54.4417	1.96373
m.171088	not available	not available	not available	0	0.0582133	0.0523414	6.82841	3.5657	7.43708	161.288
m.7874	not available	not available	not available	22.8685	23.9257	21.774	50.6287	49.0284	35.3842	1.96945
m.1588	not available	not available	not available	2.41326	0	0	7.13599	3.84427	8.48292	8.06511
m.32756	not available	not available	not available	3.0453	2.50317	7.53716	24.1147	27.9127	22.6017	5.70314
m.202328	not available	not available	not available	6.60772	6.63631	8.68867	30.451	16.6585	31.2009	3.57048
m.209055	not available	not available	not available	36.3712	23.3435	26.7464	58.2568	59.7812	57.2887	2.02781
